# Reconstructing NOD-like receptor alleles with high internal conservation in *Podospora anserina* using long-read sequencing

**DOI:** 10.1101/2025.01.13.632504

**Authors:** S. Lorena Ament-Velásquez, Brendan Furneaux, Sonia Dheur, Alexandra Granger-Farbos, Rike Stelkens, Hanna Johannesson, Sven J. Saupe

## Abstract

NOD-like receptors (NLRs) are intracellular immune receptors that detect pathogen-associated cues and trigger defense mechanisms, including regulated cell death. In filamentous fungi, some NLRs mediate heterokaryon incompatibility, a self/non-self recognition process that prevents the vegetative fusion of genetically distinct individuals, reducing the risk of parasitism. The *het-d* and *het-e* NLRs in *Podospora anserina* are highly polymorphic incompatibility genes (*het* genes) whose products recognize different alleles of the *het-c* gene via a sensor domain composed of WD40 repeats. These repeats display unusually high sequence identity maintained by concerted evolution. However, some sites within individual repeats are hypervariable and under diversifying selection. Despite extensive genetic studies, inconsistencies in the reported WD40 domain sequence have hindered functional and evolutionary analyses. Here we demonstrate that the WD40 domain can be accurately reconstructed from long-read sequencing (Oxford Nanopore and PacBio) data, but not from Illumina-based assemblies. Functional alleles are usually formed by 11 highly conserved repeats, with different repeat combinations underlying the same phenotypic *het-d* and *het-e* incompatibility reactions. Protein structure models suggest that their WD40 domain folds into two 7-blade β-propellers composed of the highly conserved repeats, as well as three cryptic divergent repeats at the C-terminus. We additionally show that one particular *het-e* allele does not have an incompatibility reaction with common *het-c* alleles, despite being 11-repeats long. Our findings provide a robust foundation for future research into the molecular mechanisms and evolutionary dynamics of *het* NLRs, while also highlighting both the fragility and the flexibility of *β*-propellers as immune sensor domains.
