## Supplementary Tables 1 and 2 for "Reconstructing NOD-like receptor alleles with high internal conservation in *Podospora anserina* using long-read sequencing"

### Sheet: Table S1 ONT_R10_assemblies
Strain ID	Assembly ID	Barcode	Strain type	Locality	Raw Sup Reads	Cleaned readsa	Mean Cleaned read length (bp)b	Max Cleaned read length (bp)	All scaffolds	Chr Scaffoldsc	Size Chrs (bp)	Mean Depth (x)d	No. Telomeres
CmEm-	CmEmm	NB01	Lab strain	-	133751	127501	6831.2	85017	9	7	35609795	24.04	12
CoEc+	CoEcp	NB02	Lab strain	-	647687	640297	3856.2	47217	21	9	35672196	68.98	6
CoEc-	CoEcm	NB03	Lab strain	-	533970	528601	4506.5	46429	14	10	35727948	66.25	6
Y+	PaYp.R10	NB04	wildtype	France	928422	920148	4166.9	38360	20	8	35519818	104.41	0
Z+	PaZp.R10	NB05	wildtype	France	775974	768642	3707	46673	30	13	36127405	78.63	2
Wa63+	PaWa63p.R10	NB06	wildtype	Wageningen	705399	695444	4058.7	53077	15	9	35636149	78.48	5
CoEf+	CoEfp	NB07	Lab strain	-	500373	495371	4780.7	37014	14	9	35659670	66.13	5
ChEhDa+	ChEhDap	NB08	Lab strain	-	882789	872185	4560	41950	25	10	35618005	110.49	4
ChEhDa-	ChEhDam	NB09	Lab strain	-	518162	511827	4083.1	42891	15	10	35667622	58.19	8
CaDa-	CaDam	NB10	Lab strain	-	572014	565467	4275.3	36272	19	11	35675989	67.39	8
CsDf+	CsDfp	NB11	Lab strain	-	302386	298667	4670.4	40765	15	9	35638964	38.90	3
CsDf-	CsDfm	NB12	Lab strain	-	579339	571528	4747.5	39208	18	10	35649742	70.44	5
aFiltering: barcode trimming with Fastplong --trimming_extension 20 --length_required 50 --distance_threshold 0.1 -q 15, with DNA Control Sample (https://help.nanoporetech.com/en/articles/6632934-what-is-dna-cs-dcs) removed. Some reads got split after removing barcodes.
bSeqKit v.2.9.0
cThe number of scaffolds for long-read data correspond to those that map to the 7 chromosomes (excluding mitochondrial and rDNA contigs), but other columns include all scaffolds in the assembly
dCramino 0.14.1

### Sheet: TableS2 ResiduesKey
	Repeat position (sites under diversifying selection in red)
het-d	10	11	12	14	30	32	39
1	S	G	S	N	D	S	A
2	G	G	W	Y	A	S	A
3	G	S	W	Y	A	S	A
4	G	G	W	W	A	S	A
5	G	G	S	N	T	R	A
6	G	G	P	N	D	H	A
7	G	R	S	K	T	R	A
8	G	R	S	K	D	H	A
9	G	G	W	Y	D	S	A
10	G	G	W	L	A	S	A
11	G	G	W	W	D	R	A
12	G	G	W	Y	D	R	A
13	S	G	S	N	D	H	A
14	G	G	S	N	D	H	A
15	G	G	S	N	D	R	A
16	G	G	W	Y	T	R	A
17	G	G	S	N	A	S	A
18	G	G	P	N	D	S	A
19	G	G	W	L	T	S	A
20	G	G	W	N	D	H	A
21	S	G	S	N	A	S	A
het-e	10	11	12	14	30	32	39
1	G	S	S	L	G	K	T
2	G	G	S	W	D	K	A
3	G	G	R	Q	D	H	A
4	G	N	S	W	G	K	A
5	G	D	W	Q	G	K	T
6	G	D	S	W	D	H	A
7	G	D	S	Q	D	H	A
8	G	N	S	P	G	K	A
9	G	G	W	H	I	G	A
10	G	G	W	Q	S	N	T
11	G	S	S	L	D	K	T
12	G	N	S	Q	G	K	T
13	G	N	S	W	D	K	T
14	G	G	W	Q	D	H	A
15	G	D	S	W	I	G	A
16	G	G	W	H	S	K	T
17	G	N	S	W	G	K	T
18	G	G	W	Q	S	K	T
19	G	G	S	W	G	K	T
20	G	N	S	W	I	G	A
21	G	G	W	W	I	G	A
22	G	G	W	H	S	N	T
23	G	G	S	W	I	G	A
24	G	D	W	Q	H	M	T
25	G	D	S	Q	H	K	T
26	G	D	S	Q	D	H	T
27	G	G	W	H	D	K	A
28	G	G	W	H	G	K	T
29	G	G	S	W	D	K	T
30	G	D	W	Q	D	H	A
31	G	G	W	Q	N	H	A
32	G	S	S	L	D	K	A
33	G	G	W	Q	I	G	A
het-r	10	11	12	14	30	32	39
1	N	G	S	Y	G	R	P
2	N	G	S	Y	V	D	P
3	N	G	S	Y	G	D	P
4	R	G	S	S	V	R	P
5	T	G	S	S	V	D	P
6	R	G	S	S	G	R	P
7	R	G	W	Y	G	D	P
8	N	G	S	S	D	D	P
9	K	G	L	Y	G	D	P
10	R	G	S	H	V	D	P
11	N	G	S	S	V	C	P
12	T	G	S	S	G	R	P
13	R	G	S	Y	G	R	P
14	R	G	S	S	G	D	P
15	N	G	S	Y	V	C	P
16	N	G	S	Y	V	R	P
